# A molecular phenotypic map of Malignant Pleural Mesothelioma

**DOI:** 10.1101/2022.07.06.499003

**Authors:** Alex Di Genova, Lise Mangiante, Alexandra Sexton-Oates, Catherine Voegele, Lynnette Fernandez-Cuesta, Nicolas Alcala, Matthieu Foll

## Abstract

**Background:** Malignant Pleural Mesothelioma (MPM) is a rare understudied cancer associated with exposure to asbestos. So far, MPM patients have benefited marginally from the genomics medicine revolution due to the limited size or breadth of existing molecular studies. In the context of the MESOMICS project, we have performed the most comprehensive molecular characterization of MPM to date, with the underlying dataset made of the largest whole genome sequencing series yet reported, together with transcriptome sequencing and methylation arrays for 120 MPM patients.

**Results:** We first provide comprehensive quality controls for all samples, of both raw and processed data. Due to the difficulty in collecting specimens from such rare tumors, a part of the cohort does not include matched normal material. We provide a detailed analysis of data processing of these tumor-only samples, showing that all somatic alteration calls match very stringent criteria of precision and recall. Finally, integrating our data with previously published multi-omic MPM datasets (*n*=*374* in total), we provide an extensive molecular phenotype map of MPM based on the multi-task theory. The generated map can be interactively explored and interrogated on the UCSC TumorMap portal (https://tumormap.ucsc.edu/?bookmark=746c4bc0e8bc4eb5f280cdd8lc7dcc783955faf2e2b493d0d205b7dle92b98c4).

**Conclusions:** This new high quality MPM multi-omics dataset, together with the state-of-art bioinformatics and interactive visualization tools we provide, will support the development of precision medicine in MPM that is particularly challenging to implement in rare cancers due to limited molecular studies.
