## Supplementary Table 1 for "A molecular phenotypic map of Malignant Pleural Mesothelioma"

chromosome	start	end	minorAlleleCopyNumber	copyNumber	WGS	comment
chr1	248000000	248956422	0	NA	T	Close to chr1 telomere
chr1	147775000	151259000	0	NA	T	Close to chr1 centromere
chr2	80500000	96800000	0	NA	T	Close to chr2 centromere
chr7	142000000	143000000	NA	1	T	Micro deletion in chr7
chr7	58000000	65958000	0	NA	T	Close to chr7 centromere
chr8	43200000	49000000	0	NA	T	Close to chr8 centromere
chr10	37778000	43000000	0	NA	T	Close to chr10 centromere
chr11	47545001	56635000	0	NA	T	Close to chr11 centromere
chr12	33300000	38739001	0	NA	T	Close to chr12 centromere
chr14	21700000	22600000	NA	1	T	Micro deletion chr14
chr14	101632001	107043718	0	NA	T	Close to chr14 telomere
chr16	5259001	7000000	NA	1	T	Micro deletion chr16
chr16	31537000	47645000	NA	NA	T	Close to chr16 centromere
chr17	21000000	25800000	NA	NA	T	Close to chr17 centromere
chr19	22200000	28600000	0	NA	T	Close to chr19 centromere
chr20	25362000	31439000	0	NA	T	Close to chr20 centromere
